# Assessing the performance of current strain resolution tools on long-read metagenomes

**DOI:** 10.1101/2024.11.20.624313

**Authors:** Ayorinde O. Afolayan, Stefany Ayala Montaño, Ifeoluwa J. Akintayo, Leonardo Duarte dos Santos, Sandra Reuter

**Affiliations:** Institute for Infection Prevention and Control, Medical Centre, University of Freiburg, Freiburg, Germany

**Keywords:** Strain resolution, transmission clusters, long-read sequencing, genomic surveillance, microbial communities, Oxford Nanopore Technology

## Abstract

Recent advances in long-read sequencing-based methods have greatly enhanced genomics and public health applications. However, the challenge of effectively distinguishing strains within microbial communities from clinical samples using these technologies restricts their widespread use. We assessed the strain resolution capabilities of three currently available bioinformatics tools—TRACS, Strainy, and Strainberry—using both mock communities and authentic metagenomic datasets.

Following sample preparation and long-read sequencing using the GridION sequencing platform, raw reads were processed using TRACS, aligning them to a custom reference database, while Strainberry and Strainy mapped reads to metagenome assemblies for strain resolution. Performance on mock microbial community was assessed by comparing predicted microbiota composition to the expected composition, and on both mock and authentic datasets by evaluating strain-resolved genome assemblies. Computational efficiency was measured in terms of task execution time, single-core CPU usage, and physical memory usage.

TRACS demonstrated substantial agreement with the known composition, achieving a median score of 86.7% for *Escherichia coli*-dominant communities and 94.7% for *Klebsiella pneumoniae*-dominant communities. Strainberry and Strainy exhibited improved concordance after excluding strains with a genome size below 1 Mb, thus showcasing comparable performance metrics to TRACS. In mock and real metagenomic datasets, TRACS demonstrated the highest haplotype completeness compared to the other two tools, while Strainy demonstrated the highest haplotype accuracy. All tools were able to allocate strains to their respective transmission clusters (< 20 SNPs), albeit with varying degrees of success. Except for single core CPU usage, TRACS outperformed Strainy and Strainberry in terms of speed and computational efficiency.

Our study underscores the utility of TRACS, Strainy, and Strainberry in resolving strains within microbial communities from clinical samples. TRACS stands out for its better haplotype completeness and computational efficiency, suggesting its potential to streamline advanced genomic analyses and public health initiatives.
