## Supplemental Table 1 for "Assessing the performance of current strain resolution tools on long-read metagenomes"

### Sheet: Tabelle1
STUDY	SAMPLE	ERS	ERR	RUN	EXPERIMENT	SAMPLE_TYPE		Flow cell Chemistry Type
PRJEB82665	13723_17053_12926_R9	ERS22190297	ERR13964249	13723_17053_12926_R9.fastq.gz	GridION	Mock Community		R9 Chemistry
PRJEB82665	15240_16126_5925_R9	ERS22190298	ERR13964250	15240_16126_5925_R9.fastq.gz	GridION	Mock Community		R9 Chemistry
PRJEB82665	16464_Kpn01856_R9	ERS22190299	ERR13964251	16464_Kpn01856_R9.fastq.gz	GridION	Mock Community		R9 Chemistry
PRJEB82665	16902_13733_R9	ERS22190300	ERR13964252	16902_13733_R9.fastq.gz	GridION	Mock Community		R9 Chemistry
PRJEB82665	17266_Kpn01933_Kpn01518_R9	ERS22190301	ERR13964253	17266_Kpn01933_Kpn01518_R9.fastq.gz	GridION	Mock Community		R9 Chemistry
PRJEB82665	760592820_Kpn01890_Kpn01915_R9	ERS22190302	ERR13964254	760592820_Kpn01890_Kpn01915_R9.fastq.gz	GridION	Mock Community		R9 Chemistry
PRJEB82665	Kpn01412_Kpn01528_R9	ERS22190303	ERR13964255	Kpn01412_Kpn01528_R9.fastq.gz	GridION	Mock Community		R9 Chemistry
PRJEB82665	Kpn01412_Kpn01886_R9	ERS22190304	ERR13964256	Kpn01412_Kpn01886_R9.fastq.gz	GridION	Mock Community		R9 Chemistry
PRJEB82665	Kpn01528_Kpn01886_R9	ERS22190305	ERR13964257	Kpn01528_Kpn01886_R9.fastq.gz	GridION	Mock Community		R9 Chemistry
PRJEB82665	Kpn01886_13733_R9	ERS22190306	ERR13964258	Kpn01886_13733_R9.fastq.gz	GridION	Mock Community		R9 Chemistry
PRJEB82665	Eco04708_Eco04812_R9	ERS22190307	ERR13964259	Eco04708_Eco04812_R9.fastq.gz	GridION	Mock Community		R9 Chemistry
PRJEB82665	Eco04711_Eco04737_Eco04896_R9	ERS22190308	ERR13964260	Eco04711_Eco04737_Eco04896_R9.fastq.gz	GridION	Mock Community		R9 Chemistry
PRJEB82665	Eco04714_Eco04708_R9	ERS22190309	ERR13964261	Eco04714_Eco04708_R9.fastq.gz	GridION	Mock Community		R9 Chemistry
PRJEB82665	Eco04714_Eco04749_R9	ERS22190310	ERR13964262	Eco04714_Eco04749_R9.fastq.gz	GridION	Mock Community		R9 Chemistry
PRJEB82665	Eco04720_Eco04711_Eco04831_R9	ERS22190311	ERR13964263	Eco04720_Eco04711_Eco04831_R9.fastq.gz	GridION	Mock Community		R9 Chemistry
PRJEB82665	Eco04720_Eco04799_R9	ERS22190312	ERR13964264	Eco04720_Eco04799_R9.fastq.gz	GridION	Mock Community		R9 Chemistry
PRJEB82665	Eco04737_Eco04799_R9	ERS22190313	ERR13964265	Eco04737_Eco04799_R9.fastq.gz	GridION	Mock Community		R9 Chemistry
PRJEB82665	Eco04749_Eco04812_R9	ERS22190314	ERR13964266	Eco04749_Eco04812_R9.fastq.gz	GridION	Mock Community		R9 Chemistry
PRJEB82665	Eco04800_Eco04851_Eco04723_R9	ERS22190315	ERR13964267	Eco04800_Eco04851_Eco04723_R9.fastq.gz	GridION	Mock Community		R9 Chemistry
PRJEB82665	Eco04831_Eco04883_Eco04834_R9	ERS22190316	ERR13964268	Eco04831_Eco04883_Eco04834_R9.fastq.gz	GridION	Mock Community		R9 Chemistry
PRJEB82665	13723_17053_12926_R10	ERS22190317	ERR13964269	13723_17053_12926_R10.fastq.gz	GridION	Mock Community		R10 Chemistry
PRJEB82665	15240_16126_5925_R10	ERS22190318	ERR13964270	15240_16126_5925_R10.fastq.gz	GridION	Mock Community		R10 Chemistry
PRJEB82665	16464_Kpn01856_R10	ERS22190319	ERR13964271	16464_Kpn01856_R10.fastq.gz	GridION	Mock Community		R10 Chemistry
PRJEB82665	16902_13733_R10	ERS22190320	ERR13964272	16902_13733_R10.fastq.gz	GridION	Mock Community		R10 Chemistry
PRJEB82665	17266_Kpn01933_Kpn01518_R10	ERS22190321	ERR13964273	17266_Kpn01933_Kpn01518_R10.fastq.gz	GridION	Mock Community		R10 Chemistry
PRJEB82665	760592820_Kpn01890_Kpn01915_R10	ERS22190322	ERR13964274	760592820_Kpn01890_Kpn01915_R10.fastq.gz	GridION	Mock Community		R10 Chemistry
PRJEB82665	Kpn01412_Kpn01528_R10	ERS22190323	ERR13964275	Kpn01412_Kpn01528_R10.fastq.gz	GridION	Mock Community		R10 Chemistry
PRJEB82665	Kpn01412_Kpn01886_R10	ERS22190324	ERR13964276	Kpn01412_Kpn01886_R10.fastq.gz	GridION	Mock Community		R10 Chemistry
PRJEB82665	Kpn01528_Kpn01886_R10	ERS22190325	ERR13964277	Kpn01528_Kpn01886_R10.fastq.gz	GridION	Mock Community		R10 Chemistry
PRJEB82665	Kpn01886_13733_R10	ERS22190326	ERR13964278	Kpn01886_13733_R10.fastq.gz	GridION	Mock Community		R10 Chemistry
PRJEB82665	Eco04708_Eco04812_R10	ERS22190327	ERR13964279	Eco04708_Eco04812_R10.fastq.gz	GridION	Mock Community		R10 Chemistry
PRJEB82665	Eco04711_Eco04737_Eco04896_R10	ERS22190328	ERR13964280	Eco04711_Eco04737_Eco04896_R10.fastq.gz	GridION	Mock Community		R10 Chemistry
PRJEB82665	Eco04714_Eco04708_R10	ERS22190329	ERR13964281	Eco04714_Eco04708_R10.fastq.gz	GridION	Mock Community		R10 Chemistry
PRJEB82665	Eco04714_Eco04749_R10	ERS22190330	ERR13964282	Eco04714_Eco04749_R10.fastq.gz	GridION	Mock Community		R10 Chemistry
PRJEB82665	Eco04720_Eco04711_Eco04831_R10	ERS22190331	ERR13964283	Eco04720_Eco04711_Eco04831_R10.fastq.gz	GridION	Mock Community		R10 Chemistry
PRJEB82665	Eco04720_Eco04799_R10	ERS22190332	ERR13964284	Eco04720_Eco04799_R10.fastq.gz	GridION	Mock Community		R10 Chemistry
PRJEB82665	Eco04737_Eco04799_R10	ERS22190333	ERR13964285	Eco04737_Eco04799_R10.fastq.gz	GridION	Mock Community		R10 Chemistry
PRJEB82665	Eco04749_Eco04812_R10	ERS22190334	ERR13964286	Eco04749_Eco04812_R10.fastq.gz	GridION	Mock Community		R10 Chemistry
PRJEB82665	Eco04800_Eco04851_Eco04723_R10	ERS22190335	ERR13964287	Eco04800_Eco04851_Eco04723_R10.fastq.gz	GridION	Mock Community		R10 Chemistry
PRJEB82665	Eco04831_Eco04883_Eco04834_R10	ERS22190336	ERR13964288	Eco04831_Eco04883_Eco04834_R10.fastq.gz	GridION	Mock Community		R10 Chemistry
PRJEB82667	T069-12-A_G230332	ERS22190337	ERR13964289	T069-12-A_G230332.fastq.gz	GridION	Clinical Samples		R10 Chemistry
PRJEB82667	T069-12-B_G230332	ERS22190338	ERR13964290	T069-12-B_G230332.fastq.gz	GridION	Clinical Samples		R10 Chemistry
PRJEB82667	T069-13-A_G230406	ERS22190339	ERR13964291	T069-13-A_G230406.fastq.gz	GridION	Clinical Samples		R10 Chemistry
PRJEB82667	T069-13-B_G230406	ERS22190340	ERR13964292	T069-13-B_G230406.fastq.gz	GridION	Clinical Samples		R10 Chemistry
PRJEB82667	T069-14-A_G230414	ERS22190341	ERR13964293	T069-14-A_G230414.fastq.gz	GridION	Clinical Samples		R10 Chemistry
PRJEB82667	T069-14-B_G230414	ERS22190342	ERR13964294	T069-14-B_G230414.fastq.gz	GridION	Clinical Samples		R10 Chemistry
PRJEB82667	T098-10-A_G230317	ERS22190343	ERR13964295	T098-10-A_G230317.fastq.gz	GridION	Clinical Samples		R10 Chemistry
PRJEB82667	T098-10-B_G230317	ERS22190344	ERR13964296	T098-10-B_G230317.fastq.gz	GridION	Clinical Samples		R10 Chemistry
PRJEB82667	T098-11-A_G230324	ERS22190345	ERR13964297	T098-11-A_G230324.fastq.gz	GridION	Clinical Samples		R10 Chemistry
PRJEB82667	T098-11-B_G230324	ERS22190346	ERR13964298	T098-11-B_G230324.fastq.gz	GridION	Clinical Samples		R10 Chemistry
PRJEB82667	T098-12-A_G230332	ERS22190347	ERR13964299	T098-12-A_G230332.fastq.gz	GridION	Clinical Samples		R10 Chemistry
PRJEB82667	T098-12-B_G230332	ERS22190348	ERR13964300	T098-12-B_G230332.fastq.gz	GridION	Clinical Samples		R10 Chemistry
PRJEB82667	T100-11-A_G230324	ERS22190349	ERR13964301	T100-11-A_G230324.fastq.gz	GridION	Clinical Samples		R10 Chemistry
PRJEB82667	T100-11-B_G230324	ERS22190350	ERR13964302	T100-11-B_G230324.fastq.gz	GridION	Clinical Samples		R10 Chemistry
PRJEB82667	T101-12-A_G230332	ERS22190351	ERR13964303	T101-12-A_G230332.fastq.gz	GridION	Clinical Samples		R10 Chemistry
PRJEB82667	T121-20-A_G230606	ERS22190352	ERR13964304	T121-20-A_G230606.fastq.gz	GridION	Clinical Samples		R10 Chemistry
PRJEB82667	T122-20-A_G230606	ERS22190353	ERR13964305	T122-20-A_G230606.fastq.gz	GridION	Clinical Samples		R10 Chemistry
PRJEB82667	T122-20-N_G230606	ERS22190354	ERR13964306	T122-20-N_G230606.fastq.gz	GridION	Clinical Samples		R10 Chemistry
PRJEB82667	T123-16-A_G230428	ERS22190355	ERR13964307	T123-16-A_G230428.fastq.gz	GridION	Clinical Samples		R10 Chemistry
PRJEB82667	T194-27-A_G230713	ERS22190356	ERR13964308	T194-27-A_G230713.fastq.gz	GridION	Clinical Samples		R10 Chemistry
PRJEB82667	T194-28-A_G230723	ERS22190357	ERR13964309	T194-28-A_G230723.fastq.gz	GridION	Clinical Samples		R10 Chemistry
PRJEB82667	T195-27-B_G230713	ERS22190358	ERR13964310	T195-27-B_G230713.fastq.gz	GridION	Clinical Samples		R10 Chemistry
PRJEB82667	T225-34-A_G240222	ERS22190359	ERR13964311	T225-34-A_G240222.fastq.gz	GridION	Clinical Samples		R10 Chemistry
PRJEB82667	T225-34-B_G240222	ERS22190360	ERR13964312	T225-34-B_G240222.fastq.gz	GridION	Clinical Samples		R10 Chemistry
PRJEB82667	T225-35-A_G230908	ERS22190361	ERR13964313	T225-35-A_G230908.fastq.gz	GridION	Clinical Samples		R10 Chemistry
PRJEB82667	T225-35-B_G230908	ERS22190362	ERR13964314	T225-35-B_G230908.fastq.gz	GridION	Clinical Samples		R10 Chemistry
PRJEB82667	T225-36-A_G230917	ERS22190363	ERR13964315	T225-36-A_G230917.fastq.gz	GridION	Clinical Samples		R10 Chemistry
PRJEB82667	T226-34-A_G240222	ERS22190364	ERR13964316	T226-34-A_G240222.fastq.gz	GridION	Clinical Samples		R10 Chemistry
PRJEB82667	T226-34-B_G240222	ERS22190365	ERR13964317	T226-34-B_G240222.fastq.gz	GridION	Clinical Samples		R10 Chemistry
PRJEB82667	T226-35-A_G230908	ERS22190366	ERR13964318	T226-35-A_G230908.fastq.gz	GridION	Clinical Samples		R10 Chemistry
PRJEB82667	T226-35-B_G230908	ERS22190367	ERR13964319	T226-35-B_G230908.fastq.gz	GridION	Clinical Samples		R10 Chemistry
PRJEB82667	T226-36-A_G230917	ERS22190368	ERR13964320	T226-36-A_G230917.fastq.gz	GridION	Clinical Samples		R10 Chemistry
PRJEB82667	T226-36-N_G230917	ERS22190369	ERR13964321	T226-36-N_G230917.fastq.gz	GridION	Clinical Samples		R10 Chemistry
PRJEB82667	T231-33-B_G230826	ERS22190370	ERR13964322	T231-33-B_G230826.fastq.gz	GridION	Clinical Samples		R10 Chemistry
PRJEB82667	T236-35-B_G230908	ERS22190371	ERR13964323	T236-35-B_G230908.fastq.gz	GridION	Clinical Samples		R10 Chemistry
PRJEB82667	T238-35-A_G230908	ERS22190372	ERR13964324	T238-35-A_G230908.fastq.gz	GridION	Clinical Samples		R10 Chemistry
